# Mixing genome annotation methods in a comparative analysis inflates the apparent number of lineage-specific genes

**DOI:** 10.1101/2022.01.13.476251

**Authors:** Caroline M. Weisman, Andrew W. Murray, Sean R. Eddy

## Abstract

Comparisons of genomes of different species are used to identify lineage-specific genes, those genes that appear unique to one species or clade. Lineage-specific genes are often thought to represent genetic novelty that underlies unique adaptations. Identification of these genes depends not only on genome sequences, but also on inferred gene annotations. Comparative analyses typically use available genomes that have been annotated using different methods, increasing the risk that orthologous DNA sequences may be erroneously annotated as a gene in one species but not another, appearing lineage-specific as a result. To evaluate the impact of such “annotation heterogeneity,” we identified four clades of species with sequenced genomes with more than one publicly available gene annotation, allowing us to compare the number of lineage-specific genes inferred when differing annotation methods are used to those resulting when annotation method is uniform across the clade. In these case studies, annotation heterogeneity increases the apparent number of lineage-specific genes by up to 15-fold, suggesting that annotation heterogeneity is a substantial source of potential artifact.
