## Supplemental_table_1 for "Mixing genome annotation methods in a comparative analysis inflates the apparent number of lineage-specific genes"

### Sheet: Sheet1
Species	Annotation 1 source	Brief description of annotation method	Link to method details and assembly info	Download link	Annotation 2 source	Brief description of annotation method	Link to method details and assembly info	Download link
Cichlids
Metraclimia zebra	Broad Institute	Custom pipeline using mixture of available software tools	https://static-content.springer.com/esm/art%3A10.1038%2Fnature13726/MediaObjects/41586_2014_BFnature13726_MOESM69_ESM.pdf	ftp://ftp.broadinstitute.org/pub/vgb/cichlids/Annotation/Protein_coding/Peptide_Files/	NCBI	NCBI custom "Eukaryotic genome annotation pipeline"	https://www.ncbi.nlm.nih.gov/genome/annotation_euk/Maylandia_zebra/101/	https://ftp.ncbi.nlm.nih.gov/genomes/all/GCF/000/238/955/GCF_000238955.1_MetZeb1.1/GCF_000238955.1_MetZeb1.1_protein.faa.gz
Pundamilia nyererei	Broad Institute	Custom pipeline using mixture of available software tools	https://static-content.springer.com/esm/art%3A10.1038%2Fnature13726/MediaObjects/41586_2014_BFnature13726_MOESM69_ESM.pdf	ftp://ftp.broadinstitute.org/pub/vgb/cichlids/Annotation/Protein_coding/Peptide_Files/	NCBI	NCBI custom "Eukaryotic genome annotation pipeline"	https://www.ncbi.nlm.nih.gov/genome/annotation_euk/Pundamilia_nyererei/101/	https://ftp.ncbi.nlm.nih.gov/genomes/all/GCF/000/239/375/GCF_000239375.1_PunNye1.0/GCF_000239375.1_PunNye1.0_protein.faa.gz
Astatotilapia burtoni	Broad Institute	Custom pipeline using mixture of available software tools	https://static-content.springer.com/esm/art%3A10.1038%2Fnature13726/MediaObjects/41586_2014_BFnature13726_MOESM69_ESM.pdf	ftp://ftp.broadinstitute.org/pub/vgb/cichlids/Annotation/Protein_coding/Peptide_Files/	NCBI	NCBI custom "Eukaryotic genome annotation pipeline"	https://www.ncbi.nlm.nih.gov/genome/annotation_euk/Haplochromis_burtoni/101/	https://ftp.ncbi.nlm.nih.gov/genomes/all/GCF/000/239/415/GCF_000239415.1_AstBur1.0/GCF_000239415.1_AstBur1.0_protein.faa.gz
Neolamprologus brichardi	Broad Institute	Custom pipeline using mixture of available software tools	https://static-content.springer.com/esm/art%3A10.1038%2Fnature13726/MediaObjects/41586_2014_BFnature13726_MOESM69_ESM.pdf	ftp://ftp.broadinstitute.org/pub/vgb/cichlids/Annotation/Protein_coding/Peptide_Files/	NCBI	NCBI custom "Eukaryotic genome annotation pipeline"	https://www.ncbi.nlm.nih.gov/genome/annotation_euk/Neolamprologus_brichardi/100	https://ftp.ncbi.nlm.nih.gov/genomes/all/annotation_releases/32507/100/GCF_000239395.1_NeoBri1.0/GCF_000239395.1_NeoBri1.0_protein.faa.gz
Oreochromis niloticus	Broad Institute	Custom pipeline using mixture of available software tools	https://static-content.springer.com/esm/art%3A10.1038%2Fnature13726/MediaObjects/41586_2014_BFnature13726_MOESM69_ESM.pdf	ftp://ftp.broadinstitute.org/pub/vgb/cichlids/Annotation/Protein_coding/Peptide_Files/	NCBI	NCBI custom "Eukaryotic genome annotation pipeline"	https://www.ncbi.nlm.nih.gov/genome/annotation_euk/Oreochromis_niloticus/102/	ftp://ftp.ncbi.nlm.nih.gov/genomes/all/GCF/000/188/235/GCF_000188235.2_Orenil1.1/GCF_000188235.2_Orenil1.1_protein.faa.gz
Primates
Macaca fascicularis	Ensembl	Ensembl custom "Full genebuild"	http://nov2020.archive.ensembl.org/Macaca_fascicularis/Info/Annotation	http://ftp.ensembl.org/pub/release-102/fasta/macaca_fascicularis//pep/Macaca_fascicularis.Macaca_fascicularis_5.0.pep.all.fa.gz	NCBI	NCBI custom "Eukaryotic genome annotation pipeline"	https://www.ncbi.nlm.nih.gov/genome/annotation_euk/Macaca_fascicularis/101	https://ftp.ncbi.nlm.nih.gov/genomes/all/GCF/000/364/345/GCF_000364345.1_Macaca_fascicularis_5.0/GCF_000364345.1_Macaca_fascicularis_5.0_protein.faa.gz
Macaca nemestrina	Ensembl	Ensembl custom "Full genebuild"	http://uswest.ensembl.org/Macaca_nemestrina/Info/Annotation	http://ftp.ensembl.org/pub/release-103/fasta/macaca_nemestrina/pep/Macaca_nemestrina.Mnem_1.0.pep.all.fa.gz	NCBI	NCBI custom "Eukaryotic genome annotation pipeline"	https://www.ncbi.nlm.nih.gov/genome/annotation_euk/Macaca_nemestrina/101	https://ftp.ncbi.nlm.nih.gov/genomes/all/GCF/000/956/065/GCF_000956065.1_Mnem_1.0/GCF_000956065.1_Mnem_1.0_protein.faa.gz
Mandrillus leucophaeus	Ensembl	Ensembl custom "Full genebuild"	http://uswest.ensembl.org/Mandrillus_leucophaeus/Info/Annotation	http://ftp.ensembl.org/pub/release-103/fasta/mandrillus_leucophaeus/pep/Mandrillus_leucophaeus.Mleu.le_1.0.pep.all.fa.gz	NCBI	NCBI custom "Eukaryotic genome annotation pipeline"	https://www.ncbi.nlm.nih.gov/genome/annotation_euk/Mandrillus_leucophaeus/100	https://ftp.ncbi.nlm.nih.gov/genomes/all/GCF/000/951/045/GCF_000951045.1_Mleu.le_1.0/GCF_000951045.1_Mleu.le_1.0_protein.faa.gz
Rhinopithecus bieti	Ensembl	Ensembl custom "Full genebuild"	http://uswest.ensembl.org/Rhinopithecus_bieti/Info/Annotation	http://ftp.ensembl.org/pub/release-103/fasta/rhinopithecus_bieti/pep/Rhinopithecus_bieti.ASM169854v1.pep.all.fa.gz	NCBI	NCBI custom "Eukaryotic genome annotation pipeline"	https://www.ncbi.nlm.nih.gov/genome/annotation_euk/Rhinopithecus_bieti/100	https://ftp.ncbi.nlm.nih.gov/genomes/all/GCF/001/698/545/GCF_001698545.1_ASM169854v1/GCF_001698545.1_ASM169854v1_protein.faa.gz
Cebus imitator	Ensembl	Ensembl custom "Full genebuild"	http://useast.ensembl.org/Cebus_capucinus/Info/Annotation	http://ftp.ensembl.org/pub/release-103/fasta/cebus_capucinus/pep/Cebus_capucinus.Cebus_imitator-1.0.pep.all.fa.gz	NCBI	NCBI custom "Eukaryotic genome annotation pipeline"	https://www.ncbi.nlm.nih.gov/genome/annotation_euk/Cebus_imitator/101/	https://ftp.ncbi.nlm.nih.gov/genomes/all/GCF/001/604/975/GCF_001604975.1_Cebus_imitator-1.0/GCF_001604975.1_Cebus_imitator-1.0_protein.faa.gz
Rodents
Mus musculus	Ensembl	Ensembl custom "Full genebuild"	https://useast.ensembl.org/Mus_musculus/Info/Annotation	ftp://ftp.ensembl.org/pub/release-101/fasta/mus_musculus/pep/Mus_musculus.GRCm38.pep.all.fa.gz	NCBI	NCBI custom "Eukaryotic genome annotation pipeline"	https://www.ncbi.nlm.nih.gov/genome/annotation_euk/Mus_musculus/108.20200622/	https://ftp.ncbi.nlm.nih.gov/genomes/all/GCF/000/001/635/GCF_000001635.26_GRCm38.p6/GCF_000001635.26_GRCm38.p6_protein.faa.gz
Mus caroli	UCSC	UCSC custom "Comparative annotation toolkit"	https://github.com/ucsc-mus-strain-cactus/MouseGenomesAnnotationPipeline	ftp://ftp.ensembl.org/pub/release-101/fasta/mus_caroli/pep/Mus_caroli.CAROLI_EIJ_v1.1.pep.all.fa.gz	NCBI	NCBI custom "Eukaryotic genome annotation pipeline"	https://www.ncbi.nlm.nih.gov/genome/annotation_euk/Mus_caroli/100	https://ftp.ncbi.nlm.nih.gov/genomes/all/GCF/900/094/665/GCF_900094665.1_CAROLI_EIJ_v1.1/GCF_900094665.1_CAROLI_EIJ_v1.1_protein.faa.gz
Mus pahari	UCSC	UCSC custom "Comparative annotation toolkit"	https://github.com/ucsc-mus-strain-cactus/MouseGenomesAnnotationPipeline	ftp://ftp.ensembl.org/pub/release-101/fasta/mus_pahari/pep/Mus_pahari.PAHARI_EIJ_v1.1.pep.all.fa.gz	NCBI	NCBI custom "Eukaryotic genome annotation pipeline"	https://www.ncbi.nlm.nih.gov/genome/annotation_euk/Mus_pahari/100	https://ftp.ncbi.nlm.nih.gov/genomes/all/GCF/900/095/145/GCF_900095145.1_PAHARI_EIJ_v1.1/GCF_900095145.1_PAHARI_EIJ_v1.1_protein.faa.gz
Rattus norwegicus	Ensembl	Ensembl custom "Mixed strategy build"	https://useast.ensembl.org/Rattus_norvegicus/Info/Annotation	ftp://ftp.ensembl.org/pub/release-101/fasta/rattus_norvegicus/pep/Rattus_norvegicus.Rnor_6.0.pep.all.fa.gz	NCBI	NCBI custom "Eukaryotic genome annotation pipeline"	https://www.ncbi.nlm.nih.gov/genome/annotation_euk/Rattus_norvegicus/106	https://ftp.ncbi.nlm.nih.gov/genomes/all/GCF/000/001/895/GCF_000001895.5_Rnor_6.0/GCF_000001895.5_Rnor_6.0_protein.faa.gz
Peromyscus maniculatus	Ensembl	Ensembl custom "Full genebuild"	https://jan2019.archive.ensembl.org/Peromyscus_maniculatus_bairdii/Info/Annotation	ftp://ftp.ensembl.org/pub/release-95/fasta/peromyscus_maniculatus_bairdii/pep/Peromyscus_maniculatus_bairdii.Pman_1.0.pep.all.fa.gz	NCBI	NCBI custom "Eukaryotic genome annotation pipeline"	https://www.ncbi.nlm.nih.gov/genome/annotation_euk/Peromyscus_maniculatus_bairdii/101	https://ftp.ncbi.nlm.nih.gov/genomes/all/annotation_releases/230844/101/GCF_000500345.1_Pman_1.0/GCF_000500345.1_Pman_1.0_protein.faa.gz
Bats
Myotis lucifugus	Ensembl	Ensembl custom "Full genebuild"	https://uswest.ensembl.org/Myotis_lucifugus/Info/Annotation	http://ftp.ensembl.org/pub/release-103/fasta/myotis_lucifugus/pep/Myotis_lucifugus.Myoluc2.0.pep.all.fa.gz	NCBI	NCBI custom "Eukaryotic genome annotation pipeline"	https://www.ncbi.nlm.nih.gov/genome/annotation_euk/Myotis_lucifugus/102	https://ftp.ncbi.nlm.nih.gov/genomes/all/GCF/000/147/115/GCF_000147115.1_Myoluc2.0/GCF_000147115.1_Myoluc2.0_protein.faa.gz
Myotis brandtii	Beijing Genomics Institute	Custom pipeline using mixture of available software tools	https://science-sciencemag-org.ezp-prod1.hul.harvard.edu/content/sci/suppl/2012/12/19/science.1230835.DC1/Zhang.SM.pdf	https://ftp.ncbi.nlm.nih.gov/genomes/all/GCA/000/412/655/GCA_000412655.1_ASM41265v1/GCA_000412655.1_ASM41265v1_protein.faa.gz	NCBI	NCBI custom "Eukaryotic genome annotation pipeline"	https://www.ncbi.nlm.nih.gov/genome/annotation_euk/Myotis_brandtii/101	https://ftp.ncbi.nlm.nih.gov/genomes/all/GCF/000/412/655/GCF_000412655.1_ASM41265v1/GCF_000412655.1_ASM41265v1_protein.faa.gz
Myotis myotis	Bat1K, using mixture of available software tools https://www.nature.com/articles/s41586-020-2486-3.pdf	Custom pipeline using mixture of available software tools	https://www.nature.com/articles/s41586-020-2486-3.pdf	https://ftp.ncbi.nlm.nih.gov/genomes/all/GCA/014/108/235/GCA_014108235.1_mMyoMyo1.p/GCA_014108235.1_mMyoMyo1.p_protein.faa.gz	NCBI	NCBI custom "Eukaryotic genome annotation pipeline"	https://www.ncbi.nlm.nih.gov/genome/annotation_euk/Myotis_myotis/100	https://ftp.ncbi.nlm.nih.gov/genomes/all/GCF/014/108/235/GCF_014108235.1_mMyoMyo1.p/GCF_014108235.1_mMyoMyo1.p_protein.faa.gz
Molossus molossus	Bat1K, using mixture of available software tools https://www.nature.com/articles/s41586-020-2486-3.pdf	Custom pipeline using mixture of available software tools	https://www.nature.com/articles/s41586-020-2486-3.pdf	https://ftp.ncbi.nlm.nih.gov/genomes/all/GCA/014/108/415/GCA_014108415.1_mMolMol1.p/GCA_014108415.1_mMolMol1.p_protein.faa.gz	NCBI	NCBI custom "Eukaryotic genome annotation pipeline"	https://www.ncbi.nlm.nih.gov/genome/annotation_euk/Molossus_molossus/100	https://ftp.ncbi.nlm.nih.gov/genomes/all/GCF/014/108/415/GCF_014108415.1_mMolMol1.p/GCF_014108415.1_mMolMol1.p_protein.faa.gz
Pteropus alecto	Beijing Genomics Institute	Custom pipeline using mixture of available software tools	https://science-sciencemag-org.ezp-prod1.hul.harvard.edu/content/sci/suppl/2012/12/19/science.1230835.DC1/Zhang.SM.pdf	https://ftp.ncbi.nlm.nih.gov/genomes/all/GCA/000/325/575/GCA_000325575.1_ASM32557v1/GCA_000325575.1_ASM32557v1_protein.faa.gz	NCBI	NCBI custom "Eukaryotic genome annotation pipeline"	https://www.ncbi.nlm.nih.gov/genome/annotation_euk/Pteropus_alecto/102	https://ftp.ncbi.nlm.nih.gov/genomes/all/GCF/000/325/575/GCF_000325575.1_ASM32557v1/GCF_000325575.1_ASM32557v1_protein.faa.gz
